# Spatially resolved cell atlas of the teleost telencephalon and deep homology of the vertebrate forebrain

**DOI:** 10.1101/2023.07.20.549873

**Authors:** Brianna E. Hegarty, George W. Gruenhagen, Zachary V. Johnson, Cristina M. Baker, Jeffrey T. Streelman

## Abstract

The telencephalon has undergone remarkable diversification and expansion throughout vertebrate evolution, exhibiting striking differences in structural and functional complexity. Nevertheless, fundamental features are shared across vertebrate taxa, such as the presence of distinct regions including the pallium, subpallium, and olfactory structures. Teleost fishes have a uniquely ‘everted’ telencephalon, which has made it challenging to compare brain regions in fish to those in other vertebrates. Here we combine spatial transcriptomics and single-nucleus RNA-sequencing to generate a spatially-resolved transcriptional atlas of the cichlid fish telencephalon. We then compare cell-types and anatomical regions in the cichlid telencephalon with those in amphibians, reptiles, birds, and mammals. We uncover striking transcriptional similarities between cell populations in the fish telencephalon and subpallial, hippocampal, and cortical cell populations in tetrapods. Ultimately, our work lends new insights into the organization and evolution of conserved cell-types and regions in the vertebrate forebrain.
