## Supplemental Datasets for "Spatially resolved cell atlas of the teleost telencephalon and deep homology of the vertebrate forebrain": supp_1.xlsx

### Sheet: subject_info
Subject	GSI (Gonadosomatic index)	standard_length (cm)	RIN (RNA Integrity Number)
S1	0.1845	6.8	8.4
S2	0.661	7.3	7.6

### Sheet: sample_info
Barcoded sections
subject ID	section ID	slide ID	permeab time (min)	section thickness (µm)	# spots under tissue	mean reads/spots	avg fragment size (bp)	seq platform	index
S1	S1C1	V11M15-295	18	10	367	188782	491	NovaSeq	SI-TT-A8,CGAAGTATAC,GAACTTGGAG,CTCCAAGTTC
	S1C2	V11M15-295			529	131185	483		SI-TT-B8,GCACTGAGAA,TATGCGTGAA,TTCACGCATA
	S1C3	V11M15-295			430	151765	483		SI-TT-C8,GCTACAAAGC,CACGTGCCCT,AGGGCACGTG
	S1C4	V11M15-295			346	214975	514		SI-TT-D8,CGCTGAAATC,AGGTGTCTGC,GCAGACACCT
S2	S2C1	V11M15-296			838	73144	484		SI-TT-E8,GAGCAAGGGC,ATTGACTTGG,CCAAGTCAAT
	S2C2	V11M15-296			747	79022	461		SI-TT-F8,CTCCTTTAGA,GACATAGCTC,GAGCTATGTC
	S2C3	V11M15-296			611	114819	481		SI-TT-G8,TAAGCAACTG,CTATACTCAA,TTGAGTATAG
	S2C4	V11M15-296			499	157921	511		SI-TT-H8,ATAAGGATAC,ATAGATAGGG,CCCTATCTAT
