## Supplemental Datasets for "Spatially resolved cell atlas of the teleost telencephalon and deep homology of the vertebrate forebrain": supp_10.xlsx

### Sheet: Conserved Marker Genes
Human Gene Name	Common celltype	isDEG
LPAR1	OLIG	TRUE
ELOVL5	OLIG	FALSE
ENPP2	OLIG	FALSE
FAM102A	OLIG	FALSE
GAB1	OLIG	FALSE
PLP1	OLIG	FALSE
PPFIBP2	OLIG	FALSE
QKI	OLIG	FALSE
SASH1	OLIG	FALSE
HOMER2	OB	TRUE
PBX3	OB	TRUE
EPB41L3	OB	FALSE
GAD1	OB	FALSE
GAD2	OB	FALSE
KCNB2	OB	FALSE
MEIS2	OB	FALSE
NRXN3	OB	FALSE
PPM1E	OB	FALSE
SLC32A1	OB	FALSE
SYNPR	OB	FALSE
TSHZ1	OB	FALSE
CAMKK2	MSN	TRUE
DGKB	MSN	TRUE
DLX6	MSN	TRUE
NETO1	MSN	TRUE
NGEF	MSN	TRUE
PDE7B	MSN	TRUE
ANK3	MSN	FALSE
ARHGEF9	MSN	FALSE
CACNA1E	MSN	FALSE
CACNA2D2	MSN	FALSE
CAMKV	MSN	FALSE
ERC2	MSN	FALSE
GAD2	MSN	FALSE
GRIN1	MSN	FALSE
GRM4	MSN	FALSE
GRM5	MSN	FALSE
MEIS2	MSN	FALSE
PPP3CA	MSN	FALSE
SLC32A1	MSN	FALSE
DST	MGE1	TRUE
ELAVL2	MGE1	TRUE
VSTM2A	MGE1	TRUE
ARX	MGE1	FALSE
CPLX1	MGE1	FALSE
DPP6	MGE1	FALSE
GAD1	MGE1	FALSE
GAD2	MGE1	FALSE
GRIP1	MGE1	FALSE
LHX6	MGE1	FALSE
NRXN3	MGE1	FALSE
NTRK2	MGE1	FALSE
SLC2A13	MGE1	FALSE
SLC32A1	MGE1	FALSE
SLC6A1	MGE1	FALSE
SOX6	MGE1	FALSE
SRCIN1	MGE1	FALSE
TCF4	MGE1	FALSE
UNC5D	MGE1	FALSE
ZEB2	MGE1	FALSE
ELAVL2	MGE2	TRUE
MAN1A1	MGE2	TRUE
ARX	MGE2	FALSE
BCL11A	MGE2	FALSE
CPLX1	MGE2	FALSE
GAD1	MGE2	FALSE
GAD2	MGE2	FALSE
LHX6	MGE2	FALSE
LSAMP	MGE2	FALSE
RALYL	MGE2	FALSE
SLC32A1	MGE2	FALSE
SOX6	MGE2	FALSE
SPOCK2	MGE2	FALSE
SST	MGE2	FALSE
STMN2	MGE2	FALSE
TOX2	MGE2	FALSE
MEX3A	DGNBL	TRUE
ZBTB18	DGNBL	TRUE
DPYSL3	DGNBL	FALSE
STMN1	DGNBL	FALSE
STMN2	DGNBL	FALSE
CELF5	CA3	TRUE
DMXL2	CA3	TRUE
LANCL2	CA3	TRUE
PGBD5	CA3	TRUE
SNCA	CA3	TRUE
ZBTB18	CA3	TRUE
CPLX1	CA3	FALSE
DLGAP1	CA3	FALSE
DNAJC6	CA3	FALSE
DNM1	CA3	FALSE
GABBR2	CA3	FALSE
GRIN2A	CA3	FALSE
GRIN2B	CA3	FALSE
LINGO1	CA3	FALSE
PCSK2	CA3	FALSE
PPM1E	CA3	FALSE
PRKCE	CA3	FALSE
RAB6A	CA3	FALSE
RIMS1	CA3	FALSE
SNAP25	CA3	FALSE

### Sheet: SAMap Driving Genes
Common celltype	Cichlid gene	Mouse gene	Turtle gene	Songbird gene	Axolotl gene
CA3	atp2b2	Atp2b1	ATP2B1	ATP2B1	ATP2B2
CA3	atp2b3	Atp2b1	ATP2B1	ATP2B1	ATP2B2
CA3	camkv	Camk2a	CAMK2B	CAMK4	CAMKV
CA3	celf5	Celf4	CELF2	CELF2	CELF5
CA3	cntn5	Cntn1	OPCML	LOC100224263	CNTN3
CA3	dnm1	Dnm1	DNM1	DNM1	DNM1
CA3	gabbr1	Gabbr2	GABBR2	GABBR2	GABBR1
CA3	LOC101465810	Dlgap1	DLGAP1	DLGAP2	MUC5AC
CA3	LOC101467899	Ank2	LOC101939055	ANK2	ABCA2
CA3	LOC101469461	Camk2a	CAMK2A	CAMK1D	ZNF385A
CA3	LOC101473593	Camk2a	CAMK2A	CAMK4	MEOX2
CA3	LOC101478993	Neurod6	NEUROD6	NEUROD6	STK39
CA3	LOC101479370	Syt1	SYT1	SYT1	MFSD14B
CA3	LOC101480563	Scn2a1	LOC101941277	SCN2A	MPP6
CA3	LOC101481401	Ptprs	PTPRG	PTPN5	CARMIL2
CA3	LOC101483703	Pitpna	PITPNA	PITPNM2	CAMK2A
CA3	LOC101484198	Rbfox1	RBFOX2	RBFOX2	SYN3
CA3	LOC101485081	Cntn1	OPCML	LOC100224263	KLHL2
CA3	LOC101487169	Gabra2	GABRA2	GABRG3	SSTR5
CA3	LOC101487537	Celf4	CELF2	CELF2	SDC2
CA3	neurod2	Neurod6	NEUROD6	NEUROD6	SCYL1
CA3	ntrk3	Matk	LOC101953939	NTRK2	NTRK3
CA3	ptprd	Ptprs	PTPRG	PTPN5	PTPRR
CA3	ptprf	Ptprs	PTPRG	PTPRD	PTPRR
CA3	ptprn2	Ptprs	PTPRN2	PTPRN2	PTPRR
CA3	slk	Pak1	STK4	MAP4K4	SLK
CA3	tenm2	Tenm2	TENM2	TENM3	MUC5AC
DGNBL	celf5	Hnrnpa3	LOC101944357	CELF2	CELF3
DGNBL	ddx3x	Ddx5	DDX46	DDX46	DDX19B
DGNBL	elavl3	Elavl4	ELAVL4	ELAVL4	ELAVL3
DGNBL	frmd4a	Frmd4b	FRMD4B	FRMD4A	EPB41L4A
DGNBL	LOC101464413	Kif5b	KIF5C	KIF5B	ST18
DGNBL	LOC101469831	Tubb5	TUBB	LOC100190505	IGDCC4
DGNBL	LOC101474418	Sema3c	SEMA3C	SEMA3A	PHC2
DGNBL	LOC101475565	Sema3c	SEMA3C	SEMA3A	CDH2
DGNBL	LOC101477131	Stmn1	STMN1	STMN1	SLC12A2
DGNBL	LOC101478993	Neurod1	NEUROD2	NEUROD1	RPS6KA3
DGNBL	LOC101485526	Sema3c	SEMA3C	SEMA3A	KCNT1
DGNBL	LOC101485659	Cirbp	SRSF1	SRSF3	MYO9A
DGNBL	LOC101486103	Stmn1	STMN1	STMN2	KDM3A
DGNBL	LOC101487537	Hnrnpa3	LOC101944357	CELF2	SDC2
DGNBL	LOC112429725	Nfix	NFIB	NFIA	PPHLN1
DGNBL	mex3a	Mex3a	MEX3A	MEX3B	MEX3A
DGNBL	neurod2	Neurod1	NEUROD2	NEUROD1	NEUROD4
DGNBL	nfib	Nfix	NFIB	NFIA	NFIC
DGNBL	nfix	Nfix	NFIB	NFIA	NFIC
DGNBL	pabpn1	Slirp	SRSF2	SRSF2	RBM5
DGNBL	ptpn5	Ptprs	PTPRK	PTPN5	EPB41L4A
DGNBL	sema3f	Sema3c	SEMA3C	SEMA3A	SENP1
DGNBL	sema4c	Sema3c	SEMA3C	SEMA3A	SENP1
DGNBL	sox4	Sox11	SOX4	SOX4	SOX5
DGNBL	sox5	Sox11	SOX11	SOX4	SOX5
DGNBL	tcf4	Tcf4	TCF4	TCF12	TCF3
MGE1	cntn1	Cntn1	CHL1	CHL1	CNTN1
MGE1	cntn2	Cntn1	CHL1	CHL1	CNTN5
MGE1	doc2b	Syt2	RPH3A	DOC2B	SYTL5
MGE1	dst	Dst	LOC101953337	DST	DST
MGE1	epha7	Epha5	LOC101953939	EPHA6	HCN1
MGE1	ephb3	Epha5	LOC101953939	EPHA6	HCN1
MGE1	gad1	Gad1	GAD2	GAD1	GAD1
MGE1	gad2	Gad1	GAD2	GAD1	GAD2
MGE1	gria4	Gria1	GRIA1	GRIA4	GRIA3
MGE1	LOC101467141	Gria1	GRIA1	GRIA4	PATJ
MGE1	LOC101470434	Gria1	GRIA1	GRIA4	NEGR1
MGE1	LOC101473770	Gad1	GAD2	GAD1	DLST
MGE1	LOC101473935	Slc6a1	SLC6A1	SLC6A1	MYO3B
MGE1	LOC101474744	Kif5c	KIF5C	KIF5C	NPY2R
MGE1	LOC101477429	Cntn1	CHL1	CHL1	ILDR2
MGE1	LOC101484089	Gria1	GRIA1	GRIA4	AFAP1
MGE1	tcf12	Tcf4	TCF12	TCF12	TCF12
MGE2	bcl11b	Bcl11a	BCL11A	BCL11A	BCL11A
MGE2	doc2b	Syt4	RPH3A	SYT4	SYTL5
MGE2	elavl3	Elavl2	ELAVL2	ELAVL4	ELAVL2
MGE2	epb41l3	Epb41l3	EPB41L3	EPB41L3	FRMPD3
MGE2	epha7	Epha5	LOC101953939	EPHA6	EPHA5
MGE2	LOC101470924	Elavl2	ELAVL2	ELAVL2	CDH7
MGE2	LOC101470959	Sox6	SOX6	SOX6	OLFM3
MGE2	lsamp	Ntm	LSAMP	LSAMP	LSAMP
MGE2	man1a1	Man1a	MAN1A1	MAN1A1	MAN1A1
MGE2	ncam2	Ncam1	NCAM2	NCAM2	NCAM2
MGE2	ptprn2	Ptprn	PTPRN2	PTPRN2	PTPRU
MGE2	syt7	Syt4	RPH3A	SYT1	SYT2
MSN	bcl11b	Bcl11b	BCL11B	BCL11B	BCL11A
MSN	camk1d	Camk4	PRKCB	DAPK1	CAMK1
MSN	camk2a	Camk4	CAMK2A	DCLK3	RPS6KA6
MSN	celf4	Celf5	CELF4	CELF2	CELF5
MSN	cntnap5	Cntnap5a	CNTNAP2	CNTNAP5	CNTNAP5
MSN	epb41	Epb41l1	EPB41L2	EPB41L4B	NPAS4
MSN	fam19a5	Fam19a5	FAM19A3	TAFA5	TAFA5
MSN	gad2	Gad2	GAD1	GAD2	GAD2
MSN	gnaz	Gnal	GNAO1	GNAL	GNAL
MSN	gnb1	Gnb2	GNB5	GNB1	GNAL
MSN	grik5	Grik5	GRIA1	GRIA1	GRID1
MSN	htr1d	Drd1	DRD1	HTR2A	ADRB2
MSN	htr1f	Drd1	DRD1	HTR2A	ADRB2
MSN	htr2a	Drd1	DRD1	HTR2A	ADRB2
MSN	iglon5	Icam5	OPCML	VCAM1	SEZ6
MSN	kcna4	Kcnd2	KCNF1	KCNA1	KCNA3
MSN	kcnc1	Kcnd2	KCNF1	KCNA1	KCNA3
MSN	LOC101467141	Gria2	GRIA1	GRIA1	RPS6KA6
MSN	LOC101467413	Bcl11b	BCL11B	BCL11B	RAMP3
MSN	LOC101472425	Ntm	LOC101949206	VCAM1	TRAF3IP1
MSN	LOC101474236	Drd1	DRD1	HTR2A	MAPK4
MSN	LOC101476662	Ryr3	RYR2	RYR2	ZNF711
MSN	LOC101478796	Cntn5	CHL1	VCAM1	DAAM2
MSN	LOC101479448	Egr4	EGR3	KLF12	TRIM71
MSN	LOC101480017	Robo2	OPCML	VCAM1	SH3RF2
MSN	LOC101480272	Camk4	CAMK2A	DCLK3	CBLN4
MSN	LOC101480563	Scn2a1	LOC101941277	LOC100224567	MPP2
MSN	LOC101480680	Ank3	KIDINS220	ANK3	SLC7A14
MSN	LOC101482209	Hpca	VSNL1	KCNIP4	KCNH4
MSN	LOC101482462	Kcnd2	KCNF1	KCNA1	HERPUD2
MSN	LOC101482854	Gnal	GNAO1	GNAL	CNKSR2
MSN	LOC101483618	Kcnd2	KCNF1	KCNA1	RNF150
MSN	LOC101484198	Rbfox1	RBFOX1	RBFOX1	SYN3
MSN	LOC101484207	Celf5	CELF4	CELF2	ANKRD44
MSN	LOC101484982	Spock3	SPOCK3	SPOCK3	KAZN
MSN	LOC101486071	Nrxn3	LOC101937474	NRXN3	TRIM71
MSN	LOC101486794	Prkcb	PRKCB	PRKCA	RNF214
MSN	LOC101487335	Prkacb	PRKCB	PRKCA	LOC104339568
MSN	LOC112429686	Cntn5	CHL1	VCAM1	SPPL2A
MSN	pcdh8	Pcdh17	PCDH10	PCDH7	PCDH15
MSN	pde7b	Pde1b	PDE4B	PDE7B	PDE7B
MSN	ppp1r9a	Ppp1r9a	PPP1R9A	PPP1R9A	PPP1R9A
MSN	ppp3ca	Ppp1ca	PPP3CA	PPP3CA	PPP2R5B
MSN	prkcb	Prkcb	PRKCB	PRKCA	PRKD1
MSN	ptpn4	Epb41l1	EPB41L2	EPB41L4B	EPB41L4B
MSN	rab26	Hras	RAB26	RAB3C	RAB26
MSN	rab27b	Hras	RAB26	RAB3C	RAB26
MSN	ryr3	Ryr3	RYR2	RYR2	RYR2
MSN	sgk1	Prkcb	PRKCB	PRKCA	SGCE
MSN	slc6a3	Slc6a6	SLC6A1	SLC6A1	SLC6A11
MSN	spock2	Spock3	SPOCK3	SPOCK3	SPON1
MSN	sv2a	Sv2c	SV2C	SV2C	SV2A
MSN	syt3	Syt4	SYT1	SYT10	SYT2
MSN	syt7	Syt4	SYT1	SYT10	SYT7
OB	ankrd63	Anks1b	CASKIN1	ANKRD33B	ANK2
OB	camk1d	Pnck	PRKACB	LOC105758886	CAMK1
OB	camkv	Pnck	CAMK2B	LOC105758886	CAMKV
OB	celf5	Celf4	CELF5	CELF4	CELF4
OB	elavl3	Cirbp	CIRBP	ELAVL4	ELAVL3
OB	epb41l2	Epb41l3	EPB41L1	PTPN4	EPB41L3
OB	epb41l3	Epb41l3	EPB41L1	PTPN4	EPB41L3
OB	fgf14	Fgf12	FGF14	FGF13	FGF14
OB	frmd3	Epb41l3	EPB41L1	PTPN4	LOC115479778
OB	gad1	Gad1	LOC101945498	GAD1	GAD1
OB	gad2	Gad1	LOC101945498	GAD1	GAD2
OB	iglon5	Icam5	OPCML	LOC100226286	SEZ6
OB	LOC101467340	Cirbp	HNRNPA3	MSI2	LRRK1
OB	LOC101467550	Cdk14	MAPK1	CDK17	PPARGC1A
OB	LOC101468472	Tshz1	TSHZ1	TSHZ1	ZBTB7A
OB	LOC101468716	Pcbp3	LOC101951432	LOC100223410	PPP3CC
OB	LOC101468775	Slc32a1	SLC32A1	SLC32A1	ENSA
OB	LOC101469128	Celf4	CELF5	CELF4	SLC16A2
OB	LOC101473770	Gad1	LOC101945498	GAD1	DLST
OB	LOC101476386	Cirbp	CELF5	CELF4	SCAMP5
OB	LOC101479109	Epb41l3	EPB41L1	PTPN4	CEP63
OB	LOC101483620	Pnck	PRKACB	LOC105758886	KCNH2
OB	LOC101484195	Rgs12	RGS2	RGS20	GRM2
OB	LOC101484207	Cirbp	CELF5	CELF4	ANKRD44
OB	LOC101486071	Nrxn3	LOC101937474	NRXN3	TRIM8
OB	LOC101487097	Pnck	PRKACB	PRKCE	SYT6
OB	LOC101487700	Nrxn3	LOC101937474	NRXN3	KCNB1
OB	LOC112432296	Cpne6	CPNE4	CPNE8	TRIM44
OB	luc7l	Luc7l3	LUC7L3	LUC7L3	LUC7L
OB	luc7l3	Luc7l3	LUC7L3	LUC7L3	LUC7L3
OB	mapk1	Mapk1	MAPK1	CDK17	MAPK1
OB	mast2	Pnck	PRKACB	LOC105758886	CSMD3
OB	meis2	Meis2	MEIS2	MEIS2	MEIS1
OB	syt10	Syt6	LOC101946824	SYT12	SYT6
OB	syt7	Syt6	LOC101946824	SYT12	SYT6
OLIG	adipor2	Adipor1	ADIPOR2	ADIPOR2	PAQR4
OLIG	arhgef10	Arhgef10	ARHGEF10	ARHGEF10	ARHGEF10
OLIG	ca14	Ptprz1	LOC101951551	LOC100227652	CA14
OLIG	cldn19	Cldn5	CLDN11	CLDN11	CLDN11
OLIG	cntn2	Chl1	NFASC	NFASC	SDR16C5
OLIG	daam2	Daam2	DAAM2	DAAM2	DAAM2
OLIG	dock10	Dock10	DOCK10	DOCK10	DOCK10
OLIG	fam102a	Fam102a	FAM102A	FAM102A	FAM102A
OLIG	fez1	Fez2	LOC101934792	FEZ1	ELF4
OLIG	gab1	Gab1	GAB1	GAB1	GAB1
OLIG	LOC101466093	Gpc6	GPC1	GPC1	SGK3
OLIG	LOC101468280	Pacsin3	PACSIN2	PACSIN1	MAP4K5
OLIG	LOC101469592	Rhoc	RHOC	RHOU	ZBTB46
OLIG	LOC101471915	Cd82	CD9	TSPAN2	CPNE1
OLIG	LOC101473654	Fat1	PCDH9	CDH19	DSCAM
OLIG	LOC101476233	Enpp2	ENPP6	ENPP2	BMP7
OLIG	LOC101476832	Camk2d	LOC101950370	PRKCZ	HELZ2
OLIG	LOC101478702	Aatk	AATK	AATK	APLP1
OLIG	LOC101478840	Chl1	NFASC	NFASC	RHOG
OLIG	LOC101480367	Pxn	FHL1	ZYX	ERMN
OLIG	LOC101481048	Fat1	CDH19	CDH19	KIT
OLIG	LOC101482362	Plp1	PLP1	PLP1	ADAP1
OLIG	LOC101483053	Mbnl2	MBNL2	MBNL2	B2M
OLIG	LOC101483814	Arvcf	PKP4	PKP4	MICALL2
OLIG	LOC101487221	Mbp	MBP	MBP	PTPRE
OLIG	LOC112429725	Nfic	NFIB	NFIB	PPFIBP1
OLIG	ppfibp1	Ppfibp2	PPFIBP2	PPFIBP2	PPFIBP1
OLIG	ppp1r12c	Ppp1r16a	ANK3	ANK3	PPP1R16B
OLIG	ppp1r16b	Ppp1r16a	PSMD10	PPP1R16B	PPP1R16B
OLIG	secisbp2l	Secisbp2l	SECISBP2L	SECISBP2L	SECISBP2L
OLIG	sema4d	Sema6a	SEMA3C	SEMA5B	SEMA6A
OLIG	sema6a	Sema6a	SEMA6D	SEMA6D	SEMA6A
OLIG	sgk3	Pkn2	LOC101950370	LOC115498461	SGK3
OLIG	tspan9	Tspan15	CD9	TSPAN2	TSPAN9
OLIG	wnk3	Wnk1	WNK1	WNK1	PKN2
