## Supplemental Datasets for "Spatially resolved cell atlas of the teleost telencephalon and deep homology of the vertebrate forebrain": supp_13.xlsx

### Sheet: Composition of Driving Genes
species_comparison	celltype_pair	num_driving_genes	num_driving_genes_in_cat	pct_driving_genes_in_cat	gene_cat	p	stat
turtle_to_mouse	e01;TEGLU10	354	12	3.38983	tf	0.0446971	9.75856
turtle_to_mouse	e07;TEGLU4	300	2	0.666667	tf	0.0446971	9.75856
turtle_to_mouse	e08;TEGLU4	246	2	0.813008	tf	0.0446971	9.75856
turtle_to_mouse	e14;TEGLU10	392	13	3.31633	tf	0.0446971	9.75856
turtle_to_mouse	other	222.097	5.85484	2.57084	tf	0.0446971	9.75856
turtle_to_mouse	e01;TEGLU10	354	1	0.282486	lig	0.236182	5.54062
turtle_to_mouse	e07;TEGLU4	300	1	0.333333	lig	0.236182	5.54062
turtle_to_mouse	e08;TEGLU4	246	1	0.406504	lig	0.236182	5.54062
turtle_to_mouse	e14;TEGLU10	392	1	0.255102	lig	0.236182	5.54062
turtle_to_mouse	other	222.097	3.29839	2.38633	lig	0.236182	5.54062
turtle_to_mouse	e01;TEGLU10	354	0	0	rec	0.866974	1.26685
turtle_to_mouse	e07;TEGLU4	300	0	0	rec	0.866974	1.26685
turtle_to_mouse	e08;TEGLU4	246	0	0	rec	0.866974	1.26685
turtle_to_mouse	e14;TEGLU10	392	0	0	rec	0.866974	1.26685
turtle_to_mouse	other	222.097	0.217742	0.131938	rec	0.866974	1.26685
turtle_to_mouse	e01;TEGLU10	354	341	96.3277	other	0.0534672	9.32513
turtle_to_mouse	e07;TEGLU4	300	297	99	other	0.0534672	9.32513
turtle_to_mouse	e08;TEGLU4	246	243	98.7805	other	0.0534672	9.32513
turtle_to_mouse	e14;TEGLU10	392	378	96.4286	other	0.0534672	9.32513
turtle_to_mouse	other	222.097	212.726	94.9109	other	0.0534672	9.32513
cichlid_to_mouse	12_Glut;TEGLU6	571	21	3.67776	tf	0.823938	1.51524
cichlid_to_mouse	12_Glut;TEGLU9	315	12	3.80952	tf	0.823938	1.51524
cichlid_to_mouse	8.1_Glut;TEGLU6	907	39	4.29989	tf	0.823938	1.51524
cichlid_to_mouse	8.1_Glut;TEGLU9	470	21	4.46809	tf	0.823938	1.51524
cichlid_to_mouse	other	337.476	17.7568	4.08262	tf	0.823938	1.51524
cichlid_to_mouse	12_Glut;TEGLU6	571	1	0.175131	lig	0.544182	3.08209
cichlid_to_mouse	12_Glut;TEGLU9	315	1	0.31746	lig	0.544182	3.08209
cichlid_to_mouse	8.1_Glut;TEGLU6	907	4	0.441014	lig	0.544182	3.08209
cichlid_to_mouse	8.1_Glut;TEGLU9	470	4	0.851064	lig	0.544182	3.08209
cichlid_to_mouse	other	337.476	2.42162	1.02985	lig	0.544182	3.08209
cichlid_to_mouse	12_Glut;TEGLU6	571	1	0.175131	rec	0.0169259	12.0579
cichlid_to_mouse	12_Glut;TEGLU9	315	0	0	rec	0.0169259	12.0579
cichlid_to_mouse	8.1_Glut;TEGLU6	907	0	0	rec	0.0169259	12.0579
cichlid_to_mouse	8.1_Glut;TEGLU9	470	0	0	rec	0.0169259	12.0579
cichlid_to_mouse	other	337.476	2.58378	0.521405	rec	0.0169259	12.0579
cichlid_to_mouse	12_Glut;TEGLU6	571	548	95.972	other	0.400195	4.04317
cichlid_to_mouse	12_Glut;TEGLU9	315	302	95.873	other	0.400195	4.04317
cichlid_to_mouse	8.1_Glut;TEGLU6	907	864	95.2591	other	0.400195	4.04317
cichlid_to_mouse	8.1_Glut;TEGLU9	470	445	94.6809	other	0.400195	4.04317
cichlid_to_mouse	other	337.476	314.714	94.3661	other	0.400195	4.04317
cichlid_to_turtle	12_Glut;e01	280	10	3.57143	tf	0.634592	2.55625
cichlid_to_turtle	12_Glut;e14	232	8	3.44828	tf	0.634592	2.55625
cichlid_to_turtle	8.2_Glut;e16	285	11	3.85965	tf	0.634592	2.55625
cichlid_to_turtle	8.8_Glut;e16	267	7	2.62172	tf	0.634592	2.55625
cichlid_to_turtle	other	190.482	10.3504	6.02893	tf	0.634592	2.55625
cichlid_to_turtle	12_Glut;e01	280	0	0	lig	0.0380898	10.1428
cichlid_to_turtle	12_Glut;e14	232	0	0	lig	0.0380898	10.1428
cichlid_to_turtle	8.2_Glut;e16	285	2	0.701754	lig	0.0380898	10.1428
cichlid_to_turtle	8.8_Glut;e16	267	1	0.374532	lig	0.0380898	10.1428
cichlid_to_turtle	other	190.482	3.70073	2.87576	lig	0.0380898	10.1428
cichlid_to_turtle	12_Glut;e01	280	3	1.07143	rec	0.232892	5.57877
cichlid_to_turtle	12_Glut;e14	232	1	0.431034	rec	0.232892	5.57877
cichlid_to_turtle	8.2_Glut;e16	285	0	0	rec	0.232892	5.57877
cichlid_to_turtle	8.8_Glut;e16	267	0	0	rec	0.232892	5.57877
cichlid_to_turtle	other	190.482	1.56934	0.61708	rec	0.232892	5.57877
cichlid_to_turtle	12_Glut;e01	280	267	95.3571	other	0.11885	7.34268
cichlid_to_turtle	12_Glut;e14	232	223	96.1207	other	0.11885	7.34268
cichlid_to_turtle	8.2_Glut;e16	285	272	95.4386	other	0.11885	7.34268
cichlid_to_turtle	8.8_Glut;e16	267	259	97.0037	other	0.11885	7.34268
cichlid_to_turtle	other	190.482	174.861	90.4782	other	0.11885	7.34268

### Sheet: Comp. of Driver Genes by Region
species_comparison	region_of_celltype_pairs	mean_num_driving_genes	sd_num_driving_genes	mean_num_driving_genes_in_cat	sd_num_driving_genes_in_cat	mean_pct_driving_genes_in_cat	sd_pct_driving_genes_in_cat	gene_cat	p	stat
turtle_to_mouse	aDC;neocortex	312.667	73.8196	5.66667	6.35085	1.59867	1.48934	tf	0.448519	1.60361
turtle_to_mouse	aDVR;neocortex	354	NA	12	NA	3.38983	NA	tf	0.448519	1.60361
turtle_to_mouse	other	222.097	137.28	5.85484	7.16438	2.57084	2.33608	tf	0.448519	1.60361
turtle_to_mouse	aDC;neocortex	312.667	73.8196	1	0	0.331646	0.0757151	lig	0.1386	3.95233
turtle_to_mouse	aDVR;neocortex	354	NA	1	NA	0.282486	NA	lig	0.1386	3.95233
turtle_to_mouse	other	222.097	137.28	3.29839	2.91333	2.38633	2.7141	lig	0.1386	3.95233
turtle_to_mouse	aDC;neocortex	312.667	73.8196	0	0	0	0	rec	0.721172	0.653755
turtle_to_mouse	aDVR;neocortex	354	NA	0	NA	0	NA	rec	0.721172	0.653755
turtle_to_mouse	other	222.097	137.28	0.217742	0.46957	0.131938	0.297533	rec	0.721172	0.653755
turtle_to_mouse	aDC;neocortex	312.667	73.8196	306	67.9485	98.0697	1.42548	other	0.350753	2.09534
turtle_to_mouse	aDVR;neocortex	354	NA	341	NA	96.3277	NA	other	0.350753	2.09534
turtle_to_mouse	other	222.097	137.28	212.726	133.714	94.9109	3.9734	other	0.350753	2.09534
cichlid_to_mouse	Dl-g;neocortex	565.75	250.681	23.25	11.3248	4.06381	0.379855	tf	0.522575	0.408809
cichlid_to_mouse	other	337.476	297.928	17.7568	32.7306	4.08262	3.12151	tf	0.522575	0.408809
cichlid_to_mouse	Dl-g;neocortex	565.75	250.681	2.5	1.73205	0.446167	0.290972	lig	0.938383	0.00597575
cichlid_to_mouse	other	337.476	297.928	2.42162	2.21545	1.02985	1.34741	lig	0.938383	0.00597575
cichlid_to_mouse	Dl-g;neocortex	565.75	250.681	0.25	0.5	0.0437828	0.0875657	rec	0.20745	1.58913
cichlid_to_mouse	other	337.476	297.928	2.58378	5.02437	0.521405	0.90295	rec	0.20745	1.58913
cichlid_to_mouse	Dl-g;neocortex	565.75	250.681	539.75	238.543	95.4462	0.599828	other	0.218519	1.51407
cichlid_to_mouse	other	337.476	297.928	314.714	266.571	94.3661	3.47995	other	0.218519	1.51407
cichlid_to_turtle	Dl-g;aDC	261.333	26.9506	8.66667	2.08167	3.30988	0.63046	tf	0.476674	1.48184
cichlid_to_turtle	Dl-g;aDVR	280	NA	10	NA	3.57143	NA	tf	0.476674	1.48184
cichlid_to_turtle	other	190.482	195.716	10.3504	9.18326	6.02893	3.62942	tf	0.476674	1.48184
cichlid_to_turtle	Dl-g;aDC	261.333	26.9506	1	1	0.358762	0.351143	lig	0.0282391	7.1341
cichlid_to_turtle	Dl-g;aDVR	280	NA	0	NA	0	NA	lig	0.0282391	7.1341
cichlid_to_turtle	other	190.482	195.716	3.70073	3.59813	2.87576	3.97974	lig	0.0282391	7.1341
cichlid_to_turtle	Dl-g;aDC	261.333	26.9506	0.333333	0.57735	0.143678	0.248858	rec	0.386468	1.90141
cichlid_to_turtle	Dl-g;aDVR	280	NA	3	NA	1.07143	NA	rec	0.386468	1.90141
cichlid_to_turtle	other	190.482	195.716	1.56934	2.98968	0.61708	0.946524	rec	0.386468	1.90141
cichlid_to_turtle	Dl-g;aDC	261.333	26.9506	251.333	25.3837	96.1877	0.784722	other	0.101171	4.58189
cichlid_to_turtle	Dl-g;aDVR	280	NA	267	NA	95.3571	NA	other	0.101171	4.58189
cichlid_to_turtle	other	190.482	195.716	174.861	185.238	90.4782	5.86619	other	0.101171	4.58189

### Sheet: Gene Categories
Human gene	Gene category
AATF	tf
AC009336.2	tf
AC010422.6	tf
AC019117.3	tf
AC020909.1	tf
AC023509.3	tf
AC025283.2	tf
AC092835.1	tf
AEBP1	tf
AEBP2	tf
AFF1	tf
AFF4	tf
AHCTF1	tf
AHR	tf
AIRE	tf
AKNA	tf
AL121581.1	tf
AL121845.3	tf
ALX1	tf
ALX4	tf
ANKRD30A	tf
AR	tf
ARHGAP35	tf
ARID3A	tf
ARID3B	tf
ARID3C	tf
ARID4A	tf
ARID5B	tf
ARNT	tf
ARNT2	tf
ARNTL	tf
ARNTL2	tf
ARX	tf
ASCL1	tf
ASCL2	tf
ASCL3	tf
ASCL4	tf
ASCL5	tf
ATF1	tf
ATF2	tf
ATF3	tf
ATF4	tf
ATF5	tf
ATF6	tf
ATF6B	tf
ATF7	tf
ATOH1	tf
ATOH8	tf
BACH1	tf
BACH2	tf
BARHL1	tf
BARHL2	tf
BARX1	tf
BARX2	tf
BATF	tf
BATF2	tf
BATF3	tf
BCL11A	tf
BCL3	tf
BCL6	tf
BCL6B	tf
BHLHA15	tf
BHLHE40	tf
BHLHE41	tf
BLZF1	tf
BMPR1A	tf
BNC1	tf
BRD8	tf
BSX	tf
BTAF1	tf
BTBD8	tf
BTG2	tf
BUD31	tf
CAMTA1	tf
CAMTA2	tf
CAPN15	tf
CARF	tf
CBFA2T2	tf
CBFA2T3	tf
CBFB	tf
CBL	tf
CC2D1A	tf
CC2D1B	tf
CDC5L	tf
CDX1	tf
CDX2	tf
CDX4	tf
CEBPA	tf
CEBPB	tf
CEBPD	tf
CEBPE	tf
CEBPG	tf
CEBPZ	tf
CGGBP1	tf
CHCHD3	tf
CIR1	tf
CITED1	tf
CITED2	tf
CLOCK	tf
CNBP	tf
CNOT7	tf
CNOT8	tf
CREB1	tf
CREB3	tf
CREB3L1	tf
CREB3L2	tf
CREB3L3	tf
CREB3L4	tf
CREB5	tf
CREBBP	tf
CREBL2	tf
CREBRF	tf
CREBZF	tf
CREM	tf
CRX	tf
CSRNP1	tf
CSRNP2	tf
CSRNP3	tf
CTBP1	tf
CTCF	tf
CTCFL	tf
CTNNB1	tf
CUX2	tf
DACH1	tf
DBP	tf
DDIT3	tf
DDN	tf
DEAF1	tf
DLX3	tf
DLX4	tf
DLX6	tf
DMBX1	tf
DMRT1	tf
DMRT2	tf
DMRT3	tf
DMRTA1	tf
DMRTA2	tf
DMRTB1	tf
DMRTC1	tf
DMRTC1B	tf
DMRTC2	tf
DMTF1	tf
DRAP1	tf
E2F1	tf
E2F2	tf
E2F3	tf
E2F4	tf
E2F5	tf
E2F6	tf
E2F7	tf
E2F8	tf
E4F1	tf
EAF2	tf
EBF2	tf
EBF4	tf
EGR1	tf
EGR2	tf
EGR3	tf
EGR4	tf
EHF	tf
ELF1	tf
ELF2	tf
ELF3	tf
ELF4	tf
ELF5	tf
ELK1	tf
ELK3	tf
ELK4	tf
ELMSAN1	tf
EN1	tf
ENO1	tf
EP300	tf
EPAS1	tf
EPM2AIP1	tf
ERF	tf
ERG	tf
ESX1	tf
ETS1	tf
ETS2	tf
ETV2	tf
ETV3	tf
ETV3L	tf
ETV4	tf
ETV6	tf
ETV7	tf
EVX1	tf
FAM200A	tf
FAM200B	tf
FERD3L	tf
FEV	tf
FIGLA	tf
FLI1	tf
FOS	tf
FOSB	tf
FOSL1	tf
FOSL2	tf
FOXA1	tf
FOXA2	tf
FOXA3	tf
FOXB1	tf
FOXB2	tf
FOXC1	tf
FOXC2	tf
FOXD1	tf
FOXD2	tf
FOXD3	tf
FOXD4	tf
FOXD4L1	tf
FOXD4L3	tf
FOXD4L4	tf
FOXD4L5	tf
FOXD4L6	tf
FOXE1	tf
FOXE3	tf
FOXF1	tf
FOXF2	tf
FOXG1	tf
FOXH1	tf
FOXI1	tf
FOXI2	tf
FOXI3	tf
FOXJ1	tf
FOXJ2	tf
FOXJ3	tf
FOXK1	tf
FOXK2	tf
FOXL1	tf
FOXL2	tf
FOXM1	tf
FOXN1	tf
FOXN2	tf
FOXN3	tf
FOXN4	tf
FOXO1	tf
FOXO3	tf
FOXO4	tf
FOXO6	tf
FOXP3	tf
FOXP4	tf
FOXQ1	tf
FOXR1	tf
FOXR2	tf
FOXS1	tf
FUBP1	tf
FUBP3	tf
GABPA	tf
GABPB1	tf
GABPB2	tf
GAS7	tf
GATA1	tf
GATA2	tf
GATA3	tf
GATA4	tf
GATA5	tf
GATA6	tf
GATAD1	tf
GATAD2A	tf
GATAD2B	tf
GBX2	tf
GCFC2	tf
GCM1	tf
GCM2	tf
GFI1	tf
GLI1	tf
GLI2	tf
GLI3	tf
GLI4	tf
GLIS1	tf
GLIS2	tf
GLMP	tf
GMEB1	tf
GOLGB1	tf
GPBP1	tf
GPBP1L1	tf
GPER1	tf
GRHL1	tf
GRHL2	tf
GRHL3	tf
GSC	tf
GSC2	tf
GSX1	tf
GTF2H2	tf
GTF2H3	tf
GTF2H4	tf
GTF2I	tf
GTF2IRD1	tf
GTF2IRD2	tf
GTF2IRD2B	tf
GTF3C5	tf
GZF1	tf
HAND1	tf
HAND2	tf
HCFC1	tf
HDAC1	tf
HELT	tf
HES2	tf
HES6	tf
HESX1	tf
HEY1	tf
HEY2	tf
HEYL	tf
HHEX	tf
HIC1	tf
HIF1A	tf
HIF3A	tf
HINFP	tf
HIRA	tf
HIVEP1	tf
HIVEP2	tf
HIVEP3	tf
HLF	tf
HLTF	tf
HMG20A	tf
HMGA1	tf
HMGA2	tf
HMGB1	tf
HMGB2	tf
HMX1	tf
HNF1A	tf
HNF1B	tf
HNF4A	tf
HNF4G	tf
HNRNPAB	tf
HNRNPK	tf
HOMEZ	tf
HOXA10	tf
HOXA2	tf
HOXA3	tf
HOXA4	tf
HOXA5	tf
HOXA6	tf
HOXA7	tf
HOXB1	tf
HOXB2	tf
HOXB3	tf
HOXB4	tf
HOXB5	tf
HOXB6	tf
HOXB7	tf
HOXB8	tf
HOXC10	tf
HOXC11	tf
HOXC13	tf
HOXC4	tf
HOXC5	tf
HOXC6	tf
HOXC8	tf
HOXD10	tf
HOXD13	tf
HOXD3	tf
HOXD4	tf
HOXD8	tf
HOXD9	tf
HR	tf
HSF1	tf
HSF2	tf
HSF4	tf
HSF5	tf
HSFX1	tf
HSFX2	tf
HSFX3	tf
HSFX4	tf
HSFY1	tf
HSFY2	tf
IFI16	tf
IKZF1	tf
IKZF2	tf
IKZF3	tf
IKZF4	tf
IKZF5	tf
IRF1	tf
IRF2	tf
IRF3	tf
IRF4	tf
IRF5	tf
IRF6	tf
IRF7	tf
IRF8	tf
IRF9	tf
ISX	tf
JARID2	tf
JAZF1	tf
JDP2	tf
JUN	tf
JUNB	tf
JUND	tf
KAT7	tf
KCNIP3	tf
KDM3A	tf
KDM5A	tf
KDM5B	tf
KIAA1958	tf
KLF1	tf
KLF10	tf
KLF11	tf
KLF12	tf
KLF13	tf
KLF15	tf
KLF16	tf
KLF17	tf
KLF2	tf
KLF3	tf
KLF4	tf
KLF5	tf
KLF6	tf
KLF7	tf
KLF8	tf
KLF9	tf
KLHL6	tf
KMT2A	tf
KMT2B	tf
L3MBTL1	tf
L3MBTL3	tf
L3MBTL4	tf
LBX1	tf
LEF1	tf
LHX1	tf
LHX3	tf
LMO2	tf
LMO4	tf
LMX1B	tf
LYL1	tf
LZTR1	tf
LZTS1	tf
MAF	tf
MAFA	tf
MAFB	tf
MAFF	tf
MAFG	tf
MAFK	tf
MAX	tf
MECOM	tf
MECP2	tf
MED1	tf
MEF2A	tf
MEF2B	tf
MEF2C	tf
MEF2D	tf
MEIS1	tf
MEIS3	tf
MEOX1	tf
MEOX2	tf
MESP1	tf
MESP2	tf
MGA	tf
MITF	tf
MIXL1	tf
MKL1	tf
MLLT10	tf
MLX	tf
MLXIP	tf
MLXIPL	tf
MNT	tf
MNX1	tf
MSC	tf
MSGN1	tf
MSRB2	tf
MSX1	tf
MSX2	tf
MTA1	tf
MTA2	tf
MTA3	tf
MTF1	tf
MXD1	tf
MYB	tf
MYBL1	tf
MYBL2	tf
MYC	tf
MYCL	tf
MYCN	tf
MYEF2	tf
MYF5	tf
MYF6	tf
MYNN	tf
MYOCD	tf
MYOD1	tf
MYOG	tf
MYPOP	tf
MYRF	tf
MYRFL	tf
MYT1	tf
MYT1L	tf
MZF1	tf
NACC2	tf
NANOG	tf
NDN	tf
NEUROD2	tf
NEUROG1	tf
NEUROG3	tf
NFAT5	tf
NFATC1	tf
NFATC2	tf
NFATC3	tf
NFATC4	tf
NFE2	tf
NFE2L1	tf
NFE2L2	tf
NFE2L3	tf
NFIA	tf
NFIB	tf
NFIC	tf
NFIL3	tf
NFIX	tf
NFKB1	tf
NFKB2	tf
NFX1	tf
NFXL1	tf
NFYA	tf
NFYB	tf
NFYC	tf
NHLH1	tf
NHLH2	tf
NKX2-2	tf
NKX2-5	tf
NKX2-6	tf
NKX2-8	tf
NKX3-1	tf
NKX3-2	tf
NKX6-1	tf
NKX6-2	tf
NME2	tf
NOBOX	tf
NOCT	tf
NPAS1	tf
NPAS2	tf
NPAS3	tf
NPAS4	tf
NR0B1	tf
NR1D1	tf
NR1D2	tf
NR1H2	tf
NR1H3	tf
NR1H4	tf
NR1I2	tf
NR1I3	tf
NR2C1	tf
NR2C2	tf
NR2E1	tf
NR2E3	tf
NR2F1	tf
NR2F2	tf
NR2F6	tf
NR4A1	tf
NR4A3	tf
NR5A1	tf
NR5A2	tf
NR6A1	tf
NRF1	tf
NRL	tf
NUCKS1	tf
OLIG2	tf
ONECUT1	tf
ONECUT2	tf
ONECUT3	tf
OTX1	tf
OTX2	tf
OVOL1	tf
OVOL2	tf
OVOL3	tf
PA2G4	tf
PATZ1	tf
PAX1	tf
PAX3	tf
PAX4	tf
PAX5	tf
PAX7	tf
PAX8	tf
PAX9	tf
PAXBP1	tf
PBX1	tf
PBX2	tf
PBX3	tf
PBX4	tf
PCBP1	tf
PCBP3	tf
PCGF2	tf
PCGF6	tf
PDX1	tf
PEG3	tf
PFDN1	tf
PGBD1	tf
PGR	tf
PHB	tf
PHF1	tf
PHF20	tf
PHF5A	tf
PHOX2A	tf
PHOX2B	tf
PHTF1	tf
PITX1	tf
PITX2	tf
PITX3	tf
PKNOX1	tf
PLAG1	tf
PLAGL1	tf
PLAGL2	tf
PLSCR1	tf
POU1F1	tf
POU2F1	tf
POU2F2	tf
POU2F3	tf
POU3F1	tf
POU3F2	tf
POU3F3	tf
POU3F4	tf
POU4F1	tf
POU4F2	tf
POU4F3	tf
POU5F1	tf
POU5F1B	tf
POU5F2	tf
POU6F1	tf
POU6F2	tf
PPARA	tf
PPARD	tf
PPARG	tf
PRDM1	tf
PRDM2	tf
PRDM5	tf
PRKN	tf
PROP1	tf
PROX2	tf
PRRX2	tf
PTF1A	tf
PTH	tf
PTTG1	tf
PURA	tf
PURB	tf
QRICH1	tf
RAD21	tf
RARA	tf
RARB	tf
RARG	tf
RAX	tf
RAX2	tf
RB1	tf
RBPJ	tf
RBPJL	tf
RCAN1	tf
RCOR1	tf
RCOR2	tf
RCOR3	tf
REL	tf
RELA	tf
RELB	tf
RERE	tf
REST	tf
REXO4	tf
RFX1	tf
RFX2	tf
RFX3	tf
RFX4	tf
RFX5	tf
RFX6	tf
RFX7	tf
RFX8	tf
RFXANK	tf
RFXAP	tf
RHOXF1	tf
RNF4	tf
RORA	tf
RORB	tf
RORC	tf
RREB1	tf
RUNX1T1	tf
RUNX2	tf
RUNX3	tf
RXRA	tf
RXRB	tf
RXRG	tf
SALL1	tf
SALL2	tf
SALL3	tf
SALL4	tf
SATB1	tf
SATB2	tf
SCAND1	tf
SCMH1	tf
SCML1	tf
SCML2	tf
SCRT1	tf
SCRT2	tf
SCX	tf
SHOX	tf
SIM1	tf
SIM2	tf
SIN3A	tf
SIRT1	tf
SIX1	tf
SIX2	tf
SIX4	tf
SIX6	tf
SKIL	tf
SLC26A3	tf
SLC2A4RG	tf
SLC30A9	tf
SMAD1	tf
SMAD2	tf
SMAD3	tf
SMAD4	tf
SMAD5	tf
SMAD6	tf
SMAD7	tf
SMAD9	tf
SNAI1	tf
SNAI2	tf
SNAI3	tf
SNAPC2	tf
SNAPC4	tf
SNAPC5	tf
SOHLH1	tf
SOHLH2	tf
SOX1	tf
SOX10	tf
SOX11	tf
SOX12	tf
SOX13	tf
SOX14	tf
SOX15	tf
SOX17	tf
SOX18	tf
SOX21	tf
SOX4	tf
SOX5	tf
SOX6	tf
SOX7	tf
SOX8	tf
SOX9	tf
SP1	tf
SP140	tf
SP2	tf
SP3	tf
SP4	tf
SP5	tf
SP6	tf
SP7	tf
SP8	tf
SPDEF	tf
SPI1	tf
SPIB	tf
SPIC	tf
SPZ1	tf
SREBF1	tf
SREBF2	tf
SRF	tf
SRY	tf
SSBP2	tf
SSBP3	tf
SSBP4	tf
ST18	tf
STAG1	tf
STAT1	tf
STAT2	tf
STAT3	tf
STAT4	tf
STAT5A	tf
STAT5B	tf
STAT6	tf
STK16	tf
SUB1	tf
SUPT4H1	tf
SUPT6H	tf
T	tf
TADA2A	tf
TADA2B	tf
TADA3	tf
TAF1	tf
TAF10	tf
TAF12	tf
TAF13	tf
TAF1B	tf
TAF1L	tf
TAF2	tf
TAF4	tf
TAF4B	tf
TAF5	tf
TAF5L	tf
TAF6	tf
TAF7	tf
TAF9	tf
TAF9B	tf
TAL1	tf
TAL2	tf
TARDBP	tf
TBP	tf
TBPL2	tf
TBX1	tf
TBX10	tf
TBX15	tf
TBX18	tf
TBX19	tf
TBX2	tf
TBX20	tf
TBX21	tf
TBX22	tf
TBX3	tf
TBX4	tf
TBX5	tf
TBX6	tf
TCEAL1	tf
TCF12	tf
TCF15	tf
TCF19	tf
TCF20	tf
TCF21	tf
TCF25	tf
TCF3	tf
TCF4	tf
TCF7	tf
TCF7L1	tf
TCF7L2	tf
TCFL5	tf
TEAD1	tf
TEAD2	tf
TEAD3	tf
TEAD4	tf
TEF	tf
TFAM	tf
TFAP2A	tf
TFAP2B	tf
TFAP2C	tf
TFAP2D	tf
TFAP2E	tf
TFAP4	tf
TFCP2	tf
TFCP2L1	tf
TFDP1	tf
TFDP2	tf
TFDP3	tf
TFE3	tf
TFEB	tf
TFEC	tf
TGIF1	tf
TGIF2	tf
THAP11	tf
THAP12	tf
THRA	tf
THRB	tf
TLE4	tf
TLX1	tf
TLX2	tf
TOX2	tf
TP53	tf
TP63	tf
TP73	tf
TRERF1	tf
TRIM22	tf
TRIM25	tf
TRIM28	tf
TRIM29	tf
TRPS1	tf
TSC22D1	tf
TSC22D2	tf
TSC22D3	tf
TSC22D4	tf
TSHZ1	tf
TSHZ2	tf
TSHZ3	tf
TTF1	tf
TWIST1	tf
TXK	tf
UBN1	tf
UBP1	tf
UHRF1	tf
USF1	tf
USF2	tf
VAV1	tf
VAX2	tf
VDR	tf
VGLL1	tf
VGLL2	tf
VGLL3	tf
VSX1	tf
WNT5A	tf
WT1	tf
XBP1	tf
YBX1	tf
YBX3	tf
YEATS4	tf
YY1	tf
ZBED1	tf
ZBED4	tf
ZBED5	tf
ZBED6	tf
ZBED8	tf
ZBED9	tf
ZBTB14	tf
ZBTB16	tf
ZBTB17	tf
ZBTB18	tf
ZBTB20	tf
ZBTB25	tf
ZBTB38	tf
ZBTB4	tf
ZBTB48	tf
ZBTB7A	tf
ZBTB7B	tf
ZC3H8	tf
ZEB1	tf
ZEB2	tf
ZFAT	tf
ZFHX3	tf
ZFP1	tf
ZFP14	tf
ZFP2	tf
ZFP28	tf
ZFP3	tf
ZFP30	tf
ZFP36L1	tf
ZFP36L2	tf
ZFP37	tf
ZFP42	tf
ZFP69B	tf
ZFP82	tf
ZFP90	tf
ZFPM1	tf
ZFPM2	tf
ZGLP1	tf
ZGPAT	tf
ZHX1	tf
ZHX2	tf
ZHX3	tf
ZIC1	tf
ZIC3	tf
ZIM2	tf
ZIM3	tf
ZKSCAN1	tf
ZKSCAN2	tf
ZKSCAN3	tf
ZKSCAN4	tf
ZKSCAN5	tf
ZKSCAN7	tf
ZKSCAN8	tf
ZMYM1	tf
ZMYM2	tf
ZMYM3	tf
ZMYM4	tf
ZMYM5	tf
ZMYM6	tf
ZNF112	tf
ZNF117	tf
ZNF12	tf
ZNF121	tf
ZNF131	tf
ZNF132	tf
ZNF133	tf
ZNF134	tf
ZNF135	tf
ZNF138	tf
ZNF140	tf
ZNF143	tf
ZNF146	tf
ZNF148	tf
ZNF154	tf
ZNF155	tf
ZNF157	tf
ZNF16	tf
ZNF165	tf
ZNF174	tf
ZNF175	tf
ZNF18	tf
ZNF181	tf
ZNF182	tf
ZNF189	tf
ZNF19	tf
ZNF197	tf
ZNF2	tf
ZNF202	tf
ZNF207	tf
ZNF213	tf
ZNF215	tf
ZNF217	tf
ZNF219	tf
ZNF224	tf
ZNF225	tf
ZNF226	tf
ZNF227	tf
ZNF229	tf
ZNF23	tf
ZNF232	tf
ZNF233	tf
ZNF234	tf
ZNF235	tf
ZNF239	tf
ZNF24	tf
ZNF250	tf
ZNF251	tf
ZNF254	tf
ZNF256	tf
ZNF26	tf
ZNF260	tf
ZNF263	tf
ZNF267	tf
ZNF268	tf
ZNF274	tf
ZNF275	tf
ZNF28	tf
ZNF281	tf
ZNF283	tf
ZNF284	tf
ZNF286A	tf
ZNF286B	tf
ZNF287	tf
ZNF292	tf
ZNF3	tf
ZNF30	tf
ZNF300	tf
ZNF302	tf
ZNF311	tf
ZNF317	tf
ZNF320	tf
ZNF322	tf
ZNF334	tf
ZNF33A	tf
ZNF33B	tf
ZNF341	tf
ZNF345	tf
ZNF35	tf
ZNF350	tf
ZNF354A	tf
ZNF354B	tf
ZNF354C	tf
ZNF358	tf
ZNF367	tf
ZNF37A	tf
ZNF382	tf
ZNF383	tf
ZNF391	tf
ZNF394	tf
ZNF396	tf
ZNF397	tf
ZNF41	tf
ZNF415	tf
ZNF420	tf
ZNF429	tf
ZNF43	tf
ZNF432	tf
ZNF436	tf
ZNF444	tf
ZNF445	tf
ZNF446	tf
ZNF449	tf
ZNF45	tf
ZNF454	tf
ZNF461	tf
ZNF468	tf
ZNF470	tf
ZNF471	tf
ZNF483	tf
ZNF484	tf
ZNF490	tf
ZNF493	tf
ZNF496	tf
ZNF500	tf
ZNF501	tf
ZNF514	tf
ZNF516	tf
ZNF518A	tf
ZNF518B	tf
ZNF528	tf
ZNF534	tf
ZNF536	tf
ZNF540	tf
ZNF541	tf
ZNF543	tf
ZNF544	tf
ZNF546	tf
ZNF564	tf
ZNF565	tf
ZNF567	tf
ZNF568	tf
ZNF571	tf
ZNF572	tf
ZNF573	tf
ZNF577	tf
ZNF578	tf
ZNF585A	tf
ZNF585B	tf
ZNF600	tf
ZNF605	tf
ZNF606	tf
ZNF607	tf
ZNF611	tf
ZNF613	tf
ZNF615	tf
ZNF616	tf
ZNF621	tf
ZNF623	tf
ZNF624	tf
ZNF628	tf
ZNF629	tf
ZNF630	tf
ZNF639	tf
ZNF641	tf
ZNF649	tf
ZNF655	tf
ZNF658	tf
ZNF660	tf
ZNF664	tf
ZNF668	tf
ZNF672	tf
ZNF677	tf
ZNF678	tf
ZNF681	tf
ZNF696	tf
ZNF699	tf
ZNF7	tf
ZNF701	tf
ZNF71	tf
ZNF726	tf
ZNF728	tf
ZNF74	tf
ZNF746	tf
ZNF750	tf
ZNF75A	tf
ZNF75D	tf
ZNF765	tf
ZNF770	tf
ZNF774	tf
ZNF780A	tf
ZNF780B	tf
ZNF781	tf
ZNF782	tf
ZNF789	tf
ZNF790	tf
ZNF808	tf
ZNF81	tf
ZNF813	tf
ZNF816	tf
ZNF821	tf
ZNF829	tf
ZNF83	tf
ZNF831	tf
ZNF835	tf
ZNF836	tf
ZNF841	tf
ZNF85	tf
ZNF860	tf
ZNF879	tf
ZNF880	tf
ZNF883	tf
ZNF90	tf
ZNF91	tf
ZNF92	tf
ZNF93	tf
ZNFX1	tf
ZRANB2	tf
ZSCAN1	tf
ZSCAN10	tf
ZSCAN12	tf
ZSCAN16	tf
ZSCAN18	tf
ZSCAN2	tf
ZSCAN20	tf
ZSCAN21	tf
ZSCAN22	tf
ZSCAN23	tf
ZSCAN25	tf
ZSCAN26	tf
ZSCAN29	tf
ZSCAN30	tf
ZSCAN31	tf
ZSCAN32	tf
ZSCAN4	tf
ZSCAN5A	tf
ZSCAN5B	tf
ZSCAN5C	tf
ZSCAN9	tf
ZXDA	tf
ZXDC	tf
ADCYAP1	ligand
AGRP	ligand
BDNF	ligand
CARTPT	ligand
CCK	ligand
CRHBP	ligand
DDC	ligand
EDN2	ligand
EDN3	ligand
GAD1	ligand
GAD2	ligand
HCRT	ligand
IGF2	ligand
NOS1	ligand
NPPC	ligand
NPY	ligand
PDYN	ligand
PMCH	ligand
PNOC	ligand
POMC	ligand
SLC17A7	ligand
SLC18A2	ligand
SLC6A3	ligand
SST	ligand
TAC1	ligand
TH	ligand
TPH2	ligand
TRH	ligand
UCN	ligand
VGF	ligand
ADORA1	receptor
ADORA2B	receptor
ADORA3	receptor
ADRA1A	receptor
ADRA1B	receptor
ADRA2A	receptor
ADRA2B	receptor
ADRA2C	receptor
ADRB1	receptor
AVPR2	receptor
CALCR	receptor
CALCRL	receptor
CCKAR	receptor
CCKBR	receptor
CHRM3	receptor
CHRM4	receptor
CHRM5	receptor
CNR1	receptor
CRHR1	receptor
CRHR2	receptor
DRD1	receptor
DRD2	receptor
DRD3	receptor
DRD4	receptor
ESR1	receptor
ESR2	receptor
ESRRA	receptor
ESRRB	receptor
ESRRG	receptor
GALR1	receptor
GALR2	receptor
GCGR	receptor
GHR	receptor
GHRHR	receptor
HCRTR2	receptor
HRH1	receptor
HRH2	receptor
HRH3	receptor
HTR1A	receptor
HTR1B	receptor
HTR1D	receptor
HTR1F	receptor
HTR2A	receptor
HTR4	receptor
HTR5A	receptor
HTR6	receptor
HTR7	receptor
KISS1R	receptor
LEPR	receptor
MC4R	receptor
NMBR	receptor
NPFFR1	receptor
NPR1	receptor
NPR2	receptor
NPR3	receptor
NPY2R	receptor
NR3C1	receptor
NR3C2	receptor
NR4A2	receptor
NTRK2	receptor
OPRD1	receptor
OPRK1	receptor
OPRM1	receptor
PDGFRB	receptor
PTH1R	receptor
PTH2R	receptor
RAMP1	receptor
RAMP3	receptor
RXFP1	receptor
RXFP2	receptor
RXFP4	receptor
SCTR	receptor
SSTR2	receptor
SSTR3	receptor
SSTR5	receptor
TACR1	receptor
TACR2	receptor
TACR3	receptor
TRHR	receptor
VIPR1	receptor
VIPR2	receptor
